# CRISPR-based editing of the ω- and γ-gliadin gene clusters reduces wheat immunoreactivity without affecting grain protein quality

**DOI:** 10.1101/2023.01.30.526376

**Authors:** Zitong Yu, Ural Yunusbaev, Allan Fritz, Michael Tilley, Alina Akhunova, Harold Trick, Eduard Akhunov

## Abstract

Wheat immunotoxicity is associated with abnormal reaction to gluten-derived peptides. Attempts to reduce immunotoxicity using breeding and biotechnology often affect dough quality. Here, the multiplexed CRISPR-Cas9 editing of cultivar Fielder was used to modify the ω -and γ-gliadin gene clusters abundant in immunoreactive peptides identified in the genomes assembled using the long-read sequencing technologies. The whole genome sequencing of an edited line showed editing or deletion of nearly all ω-gliadin and half of the γ-gliadin gene copies and lack of editing in the α/β-gliadin genes. The detected 62% and 52% reduction in ω- and γ-gliadin content, respectively, had no negative impact on grain protein quality. A 47-fold immunoreactivity reduction compared to wild-type was detected using antibodies against immunotoxic peptides. Our results indicate that genome profiling to identify gliadin gene copies abundant in immunoreactive peptides and their targeted editing could be an effective mean for reducing immunotoxicity of wheat cultivars while minimizing the impact of editing on protein quality.
