## Supplementary Table 6 for "CRISPR-based editing of the ω- and γ-gliadin gene clusters reduces wheat immunoreactivity without affecting grain protein quality"

### Sheet: Sheet1
Supplementary Table 6. Summary of gene editing events in the ω- and γ-gliadin gene clusters.
Gene name	Functional status	Chr.	Gene start, bp	Gene end, bp	Gene length, bp	Amino acid length	Strand	IWGSC ID	Conclusion	Confidence level for the gRNA target sites (see Mehtods for detail)	Number of gRNA targets with 0-1 mismatch		Number of gRNA targets with 0-2 mismatch		Number of gRNA targets with 0-3 mismatch		% of gene length covered by		GATK variants	Soft clip within the reads aligning to gRNA target sites	% of gene length covered by reassembled contigs	5th percentile threshold of coverage depth for genes	5th percentile threshold of coverage depth for 20 bp long gRNA sites	% of gene length with read coverage below threshold:		Notes
											positions 10_21	positions 1_21	positions 10_21	positions 1_21	positions 10_21	positions 1_21	uniquely mapped reads	nonuniquely mapped reads (1 mmatch allowed)						<= 1 read	<= 2 reads
FD1A_gamma1	functional	Chr1A	4517087	4517362	276	92	+	TraesCS1A03G0019200	Intact	HC	0	0	0	0	0	0	100	100	-	-	100			0	0
FD1A_gamma2	functional	Chr1A	4517366	4518022	657	219	+	TraesCS1A03G0019200	Intact	HC	0	0	0	0	0	0	100	100	-	-	100			0	0
FD1A_gamma3	pseudo/partial	Chr1A	4535793	4536656	864	55	+	TraesCS1A03G0019300	Intact	HC	0	0	0	0	0	0	100	100	-	-	100			0	0
FD1A_gamma4	functional	Chr1A	4590580	4591566	987	329	-	TraesCS1A03G0019600	Intact	LC	0	0	0	4	1	10	100	100	-	-	100			5	10
FD1A_gamma5	pseudo/partial	Chr1A	4672139	4672858	720	22	+	TraesCS1A03G0019800	Deletion short	LC	0	1	0	3	0	4	100	100	4672303_DP=7_Del_1_AC_A	-	100			10	30
FD1A_gamma6	functional	Chr1A	4771825	4772682	858	286	+	TraesCS1A03G0020500	Deletion long	HC	0	0	0	2	0	6	0	50	-	-	0	1	1	55	60
FD1A_gamma7	functional	Chr1A	4779545	4780402	858	286	+	TraesCS1A03G0020400	Deletion long	LC	0	0	0	2	0	6	0	50	-	-	100		1	50	60
FD1B_gamma1	functional	Chr1B	5991451	5992359	909	303	+	TraesCS1B03G0019400	Deletion short	LC	0	1	0	2	0	5	80	90	-	-	80			10	20
FD1B_gamma2	functional	Chr1B	6017467	6017811	345	115	+	TraesCS1B03G0019800	Intact	HC	0	0	0	0	0	0	100	100	-	-	100			0	0
FD1B_gamma3	functional	Chr1B	6033648	6034541	894	298	+	TraesCS1B03G0019700	Intact	LC	0	0	0	3	0	6	80	100	-	-	100			2	10
FD1B_gamma4	pseudo/partial	Chr1B	6197006	6198094	1089	244	+	TraesCS1B03G0019900	Intact	LC	0	2	0	7	0	9	60	100	-	-	60			0	0
FD1B_gamma5	functional	Chr1B	6258719	6259792	1074	358	+	TraesCS1B03G0020100	Deletion short	LC	0	3	0	9	0	12	70	80	-	-	100			2	5	MASURpri contig shows deletion in pos 418 in TrackList02 another contig is intact and uniq reads do not support the deletion
FD1B_gamma6	functional	Chr1B	6296327	6297313	987	146	+	TraesCS1B03G0020500	Deletion short	LC	0	2	0	4	0	10	90	100	-	-	100			0	2	SOAP contig shows insertion in TrackList04 another contig is intact and uniq reads do not support the insertion
FD1B_gamma7	functional	Chr1B	6301249	6302124	876	292	+	TraesCS1B03G0020600	Intact	HC	0	0	0	3	0	5	80	100	-	-	100			0	0
FD1B_gamma8	functional	Chr1B	23863181	23864308	1128	376	.	NCBI_LOC123104557	Deletion short	HC	3	6	5	12	6	19	80	90	-	-	10		1	30	40
FD1D_gamma1	functional	Chr1D	2347407	2348294	888	296	+	TraesCS1D03G0009800	Deletion short	LC	0	1	0	3	0	6	80	90	-	uniq read cut at pos Chr1D:2347703	100			2	5
FD1D_gamma2	functional	Chr1D	2359802	2360785	984	328	+	TraesCS1D03G0009900	Intact	HC	0	0	0	0	0	0	100	100	-	-	100			0	0
FD1D_gamma3	functional	Chr1D	2372563	2373054	492	164	+	-	Intact	HC	0	0	0	0	0	0	100	100	-	-	100			0	0
FD1D_gamma4	functional	Chr1D	2377468	2378451	984	328	+	TraesCS1D03G0010000	Deletion short	LC	0	0	0	5	0	9	90	90	-	-	100			5	10	MASURpri_0137318 shows deletion in pos 292 in TrackList01.alGenes.ctgs.gRNAs
FD1D_gamma5	functional	Chr1D	2453767	2454663	897	299	+	TraesCS1D03G0010400	Intact	LC	0	1	0	3	0	7	90	100	-	-	100			0	0	SOAP contig shows insertion in TrackList04 another contig is intact and uniq reads do not support the insertion
FD1D_gamma6	functional	Chr1D	2462565	2463461	897	299	+	TraesCS1D03G0010500	Intact	LC	0	0	0	3	0	6	70	100	-	-	100			0	0	SOAP contig shows insertion in TrackList04 another contig is intact and uniq reads do not support the insertion. MASURalt_014011 shows deletion in pos 385 in TrackList01.alGenes.ctgs.gRNAs Also in TrackList02
FD1D_gamma7	functional	Chr1D	2524599	2525744	1146	382	-	-	Deletion short	HC	9	12	12	24	12	29	10	90	-	-	10	1	1	30	60
FD1D_gamma8	functional	Chr1D	2537250	2538233	984	328	-	TraesCS1D03G0011600	Deletion long	HC	9	10	12	21	12	28	10	40	-	-	10	1	1	40	65
FD1D_gamma9	pseudo/partial	Chr1D	2568276	2569772	1497	239	-	TraesCS1D03G0011700	Deletion long	HC	7	14	13	26	19	41	20	60	-	-	20	1	1	60	80
FD1A_omega1	functional	Chr1A	3842760	3843731	972	324	-	TraesCS1A03G0015200	Deletion long	HC	6	8	7	16	8	22	30	40	-	-	30	1		60	70
FD1A_omega2	pseudo/partial	Chr1A	3896327	3897454	1128	22	-	-	Deletion long	HC	5	9	7	19	8	25	0	0	-	-	0	1		100	100
FD1A_omega3	functional	Chr1A	3915317	3916492	1176	392	-	TraesCS1A03G0015300	Deletion long	HC	4	8	8	19	10	27	0	30	-	nonuniq read cut at pos Chr1A:3916081	20	1		70	70
FD1A_omega4	pseudo/partial	Chr1A	19438871	19440106	1236	91	-	TraesCS1A03G0074600	Deletion short	HC	5	7	6	11	6	15	100	100	19439511_DP=7_Del_100_TGCTAGGGAGATATTTGTCCTGGTTCCTGGGGAAATGATTGTTGGGGCTGGGAAAAAGGTTGTTGTGGTTGCAGAGAGAATGGTTGTTGGGGTTGCTGGGG_T	uniq read cut at pos Chr1A:19439612	100			25	30	reassembled contig shows the deletion. grep 19439511 /bulk/ural/data/Zitong/GATK/387-3-6-102_allReads.vs.FielderCh21andUnk/387-3-6-102_allReads.raw.vcf.regions.vcf.gff
FD1A_omega5	pseudo/partial	Chr1A	19645651	19646730	1080	79	+	TraesCS1A03G0075700	Deletion short	LC	5	8	7	10	8	18	100	100	-	-	80			5	30
FD1B_omega1	pseudo/partial	Chr1B	6428880	6430274	1395	15	-	TraesCS1B03G0021300	Deletion short	HC	6	6	7	16	9	22	70	90	-	-	30			10	40
FD1B_omega5like	pseudo/partial	Chr1B	6470900	6472162	1263	3	.	-	Deletion long	HC	2	3	3	8	4	15	30	80	-	-	20			50	60
FD1B_omega2	pseudo/partial	Chr1B	6498351	6499670	1320	92	-	TraesCSU03G0200600	Deletion short	HC	7	11	11	19	13	34	5	30	-	-	0	1		50	80
FD1B_omega3	functional	Chr1B	6507784	6509103	1320	420	-	TraesCS1B03G0021500	Deletion short	HC	6	9	12	21	14	36	0	70	-	-	0	1		30	40	1 uniq read cut at pos Chr1B:6508802
FD1B_omega4	pseudo/partial	Chr1B	6520158	6521546	1389	8	-	TraesCSU03G0331200	Deletion long	HC	8	10	12	18	14	31	0	30	-	-	40	1		40	50	reassembled contig shows the deletion 6521147-6521221
FD1B_omega5	functional	Chr1B	6531518	6532852	1335	445	-	TraesCS1B03G0021900	Deletion short	HC	7	11	13	21	14	36	5	80	-	-	30			30	50
FD1B_omega6	pseudo/partial	Chr1B	6554623	6555891	1269	58	-	TraesCSU03G0258100	Deletion long	HC	11	13	14	18	14	29	60	70	-	-	40			30	40
FD1B_omega7	pseudo/partial	Chr1B	6597449	6598651	1203	144	-	-	Deletion short	HC	4	7	9	17	11	27	70	90	-	-	40			10	30
FD1B_omega8	pseudo/partial	Chr1B	6607399	6608856	1458	52	-	TraesCS1B03G0022200	Deletion short	HC	5	6	15	21	16	32	60	70	-	-	30			20	50
FD1D_omega1	functional	Chr1D	2111630	2112763	1134	378	+	TraesCS1A03G0015500	Deletion long	HC	11	12	13	22	14	30	10	50	-	uniq read cut at pos Chr1D:2112568	50			40	50	reassembled scaffold260 shows deletion in pos 398 in TrackList01.alGenes.ctgs.gRNAs
FD1D_omega2	functional	Chr1D	2132327	2133484	1158	386	+	TraesCS1D03G0008900	Deletion long	HC	11	16	12	23	14	31	0	0	-	-	0	1		100	100
FD1D_omega3	functional	Chr1D	2146244	2147401	1158	386	+	TraesCSU03G0557400_1	Deletion long	HC	11	16	12	23	14	31	0	0	-	-	0	1		100	100	reassembled contig shows the deletion
FD1D_omega4	functional	Chr1D	2169056	2170213	1158	386	+	TraesCSU03G0557400	Deletion long	HC	11	16	12	23	14	31	0	0	-	-	30	1		100	100
FD1D_omega5	functional	Chr1D	2182973	2184112	1140	380	+	-	Deletion long	HC	11	16	11	22	13	31	10	20	-	-	50	1		75	80
