## Supplementary Table 8 for "CRISPR-based editing of the ω- and γ-gliadin gene clusters reduces wheat immunoreactivity without affecting grain protein quality"

### Sheet: RP-HPLC
line	group	ω-gliadins%	group	γ-gliadins%	group	ω5-gliadins%	group	ω1,2-gliadins%	group	α/β-gliadins%
WT-1	wild_type	0.138065	wild_type	0.311844	wild_type	0.0315209	wild_type	0.106544	wild_type	0.550092
WT-2	wild_type	0.111737	wild_type	0.357314	wild_type	0.028874	wild_type	0.0828627	wild_type	0.530949
WT-3	wild_type	0.12148	wild_type	0.379975	wild_type	0.0272764	wild_type	0.0942032	wild_type	0.498545
WT-4	wild_type	0.113424	wild_type	0.416005	wild_type	0.031783	wild_type	0.0816415	wild_type	0.47057
WT-5	wild_type	0.10006	wild_type	0.369646	wild_type	0.0272836	wild_type	0.0727763	wild_type	0.530294
WT-FD	wild_type	0.100356	wild_type	0.416753	wild_type	0.0202723	wild_type	0.080084	wild_type	0.48289
102	edited_line	0.0359671	edited_line	0.249433	edited_line	0.0192207	edited_line	0.0167463	edited_line	0.7146
104	edited_line	0.0451663	edited_line	0.198269	edited_line	0.0301679	edited_line	0.0149984	edited_line	0.756565
109	edited_line	0.0382141	edited_line	0.224662	edited_line	0.0181794	edited_line	0.0200346	edited_line	0.737124
110	edited_line	0.0479767	edited_line	0.195257	edited_line	0.0286838	edited_line	0.0192929	edited_line	0.756766
111	edited_line	0.0369299	edited_line	0.230739	edited_line	0.0167659	edited_line	0.020164	edited_line	0.732331
125	edited_line	0.0339073	edited_line	0.17231	edited_line	0.0180641	edited_line	0.0158431	edited_line	0.793783
21	edited_line	0.0475044	edited_line	0.183964	edited_line	0.0194816	edited_line	0.0280228	edited_line	0.768532
22	edited_line	0.0428598	edited_line	0.153517	edited_line	0.0148068	edited_line	0.028053	edited_line	0.803623
23	edited_line	0.0507305	edited_line	0.189859	edited_line	0.0227228	edited_line	0.0280077	edited_line	0.759411
24	edited_line	0.0489891	edited_line	0.16068	edited_line	0.0161017	edited_line	0.0328874	edited_line	0.790331
25	edited_line	0.0483955	edited_line	0.170781	edited_line	0.0279466	edited_line	0.0204489	edited_line	0.780824
161_2	edited_line	0.039149	edited_line	0.150725	edited_line	0.0161947	edited_line	0.0229543	edited_line	0.810126
162_2	edited_line	0.0445264	edited_line	0.159151	edited_line	0.0132061	edited_line	0.0313204	edited_line	0.796323
164_2	edited_line	0.0504541	edited_line	0.150419	edited_line	0.0129902	edited_line	0.0374638	edited_line	0.799127
165_2	edited_line	0.0418934	edited_line	0.129499	edited_line	0.0198518	edited_line	0.0220417	edited_line	0.828608
Min	wild_type	0.10006	wild_type	0.311844	wild_type	0.0202723	wild_type	0.0727763	wild_type
Q1	wild_type	0.100282	wild_type	0.345946	wild_type	0.0255254	wild_type	0.0782571	wild_type
Median	wild_type	0.112581	wild_type	0.37481	wild_type	0.0280788	wild_type	0.0822521	wild_type
Q3	wild_type	0.125626	wild_type	0.416192	wild_type	0.0315865	wild_type	0.0972883	wild_type
Max	wild_type	0.138065	wild_type	0.416753	wild_type	0.031783	wild_type	0.106544	wild_type
Mean	wild_type	0.114187	wild_type	0.375256	wild_type	0.027835	wild_type	0.0863519	wild_type
IQR	wild_type	0.0253437	wild_type	0.0702457	wild_type	0.00606109	wild_type	0.0190313	wild_type
lower outlier limit	wild_type	0.0622667	wild_type	0.240578	wild_type	0.0164337	wild_type	0.0497102	wild_type
upper outlier limit	wild_type	0.163641	wild_type	0.521561	wild_type	0.0406781	wild_type	0.125835	wild_type
Min	edited_line	0.0339073	edited_line	0.129499	edited_line	0.0129902	edited_line	0.0149984	edited_line
Q1	edited_line	0.0382141	edited_line	0.153517	edited_line	0.0161017	edited_line	0.0192929	edited_line
Median	edited_line	0.0445264	edited_line	0.17231	edited_line	0.0181794	edited_line	0.0220417	edited_line
Q3	edited_line	0.0483955	edited_line	0.198269	edited_line	0.0227228	edited_line	0.028053	edited_line
Max	edited_line	0.0507305	edited_line	0.249433	edited_line	0.0301679	edited_line	0.0374638	edited_line
Mean	edited_line	0.0435109	edited_line	0.181284	edited_line	0.0196256	edited_line	0.0238853	edited_line
IQR	edited_line	0.0101814	edited_line	0.0447518	edited_line	0.00662109	edited_line	0.00876008	edited_line
lower outlier limit	edited_line	0.0229419	edited_line	0.0863894	edited_line	0.00617008	edited_line	0.00615281	edited_line
upper outlier limit	edited_line	0.0636676	edited_line	0.265397	edited_line	0.0326544	edited_line	0.0411931	edited_line
t-test		3.5905e-05		4.9508e-06		0.00300238		1.47184e-05

### Sheet: SE-HPLC
line	Group	GMP%	Group	glu/gli	Group	poly/mono
WT-1	wild_type	0.536204	wild type	1.3445	wild type	1.12039
WT-2	wild_type	0.536917	wild type	1.33739	wild type	1.11029
WT-3	wild_type	0.544186	wild type	1.48914	wild type	1.24923
WT-4	wild_type	0.517493	wild type	1.43777	wild type	1.19189
WT-5	wild_type	0.513493	wild type	1.40792	wild type	1.16952
WT-6	wild_type	0.564319	wild type	1.31039	wild type	1.10422
2WT-1	wild_type	0.479172	wild type	1.33198	wild type	1.13218
2WT-2	wild_type	0.51638	wild type	1.29535	wild type	1.10624
2WT-3	wild_type	0.450584	wild type	1.3663	wild type	1.15565
2WT-4	wild_type	0.536451	wild type	1.30567	wild type	1.12395
2WT-5	wild_type	0.462442	wild type	1.37415	wild type	1.17228
3WT-1	wild_type	0.513312	wild type	1.04836	wild type	0.908273
3WT-2	wild_type	0.520504	wild type	1.18116	wild type	1.01731
3WT-3	wild_type	0.495453	wild type	1.20066	wild type	1.03803
3WT-4	wild_type	0.540615	wild type	1.131	wild type	0.972722
3WT-5	wild_type	0.51907	wild type	1.19773	wild type	1.03882
3WT-6	wild_type	0.519013	wild type	1.18171	wild type	1.01597
1+2	edited_line	0.553654	edited line	1.46793	edited line	1.18613
3+4	edited_line	0.507327	edited line	1.63693	edited line	1.26622
5+6	edited_line	0.517458	edited line	1.64051	edited line	1.27914
7+8	edited_line	0.49128	edited line	1.76904	edited line	1.37457
9+10	edited_line	0.545207	edited line	1.68486	edited line	1.30949
11+12	edited_line	0.594014	edited line	1.47238	edited line	1.15082
13+14	edited_line	0.531306	edited line	1.59795	edited line	1.252
16+17	edited_line	0.561961	edited line	1.65442	edited line	1.29852
18+19	edited_line	0.563389	edited line	1.61549	edited line	1.2759
28+29	edited_line	0.625044	edited line	1.49068	edited line	1.18659
35+36	edited_line	0.497742	edited line	1.5425	edited line	1.30699
37+38	edited_line	0.483607	edited line	1.63827	edited line	1.31342
39+40	edited_line	0.53642	edited line	1.59995	edited line	1.2866
41+42	edited_line	0.539798	edited line	1.50476	edited line	1.20969
43+44	edited_line	0.517915	edited line	1.28153	edited line	1.06638
45+46	edited_line	0.591687	edited line	1.42502	edited line	1.13643
47+48	edited_line	0.523977	edited line	1.56846	edited line	1.25215
49+50	edited_line	0.510349	edited line	1.60837	edited line	1.28223
51+52	edited_line	0.572132	edited line	1.64677	edited line	1.29836
53+54	edited_line	0.558566	edited line	1.55106	edited line	1.18826
55+56	edited_line	0.519915	edited line	1.5758	edited line	1.26576
63+64	edited_line	0.524865	edited line	1.47861	edited line	1.20865
65+66	edited_line	0.531134	edited line	1.38319	edited line	1.12734
67+68	edited_line	0.528427	edited line	1.39385	edited line	1.12868
70+71	edited_line	0.50281	edited line	1.43287	edited line	1.18284
72+73	edited_line	0.494601	edited line	1.49193	edited line	1.20726
74+75	edited_line	0.502943	edited line	1.46212	edited line	1.12975
76+77	edited_line	0.519855	edited line	1.48548	edited line	1.20243
78+79	edited_line	0.533197	edited line	1.45498	edited line	1.19461
80+81	edited_line	0.524349	edited line	1.46651	edited line	1.19643
82+83	edited_line	0.477315	edited line	1.52627	edited line	1.13933
Min	wild_type	0.450584	wild_type	1.04836	wild_type	0.908273
Q1	wild_type	0.504383	wild_type	1.18972	wild_type	1.02767
Median	wild_type	0.519013	wild_type	1.31039	wild_type	1.11029
Q3	wild_type	0.536684	wild_type	1.37023	wild_type	1.16259
Max	wild_type	0.564319	wild_type	1.48914	wild_type	1.24923
Mean	wild_type	0.515624	wild_type	1.29066	wild_type	1.0957
IQR	wild_type	0.0323014	wild_type	0.180506	wild_type	0.134914
lower outlier limit	wild_type	0.45593	wild_type	0.918959	wild_type	0.8253
upper outlier limit	wild_type	0.585136	wild_type	1.64098	wild_type	1.36496
Min	edited_line	0.477315	edited_line	1.28153	edited_line	1.06638
Q1	edited_line	0.507327	edited_line	1.46651	edited_line	1.18284
Median	edited_line	0.524865	edited_line	1.52627	edited_line	1.20865
Q3	edited_line	0.553654	edited_line	1.61549	edited_line	1.28223
Max	edited_line	0.625044	edited_line	1.76904	edited_line	1.37457
Mean	edited_line	0.531685	edited_line	1.53382	edited_line	1.22268
IQR	edited_line	0.0463267	edited_line	0.148973	edited_line	0.0993912
lower outlier limit	edited_line	0.437837	edited_line	1.24305	edited_line	1.03375
upper outlier limit	edited_line	0.623144	edited_line	1.83895	edited_line	1.43132
t-test		0.0955657		6.10292e-08		1.81756e-05

### Sheet: G12
Group	[GLI]	GLI/10000		Group	Gliadins_index
edited_line	68187	6.8187		edited_line	6.8187
edited_line	60577	6.0577		edited_line	6.0577
edited_line	63286	6.3286		edited_line	6.3286
edited_line	64032	6.4032		edited_line	6.4032
edited_line	66963	6.6963		edited_line	6.6963
edited_line	63018	6.3018		edited_line	6.3018
edited_line	63681	6.3681		edited_line	6.3681
edited_line	58114	5.8114		edited_line	5.8114
edited_line	56341	5.6341		edited_line	5.6341
edited_line	62116	6.2116		edited_line	6.2116
edited_line	58124	5.8124		edited_line	5.8124
edited_line	59573	5.9573		edited_line	5.9573
edited_line	60312	6.0312		edited_line	6.0312
edited_line	57269	5.7269		edited_line	5.7269
edited_line	59799	5.9799		edited_line	5.9799
edited_line	68187	6.8187		edited_line	6.8187
edited_line	71429	7.1429		edited_line	7.1429
edited_line	69436	6.9436		edited_line	6.9436
edited_line	72025	7.2025		edited_line	7.2025
edited_line	74903	7.4903		edited_line	7.4903
edited_line	73747	7.3747		edited_line	7.3747
edited_line	74507	7.4507		edited_line	7.4507
edited_line	66543	6.6543		edited_line	6.6543
edited_line	51509	5.1509		edited_line	5.1509
edited_line	59268	5.9268		edited_line	5.9268
edited_line	58287	5.8287		edited_line	5.8287
edited_line	55041	5.5041		edited_line	5.5041
edited_line	54453	5.4453		edited_line	5.4453
edited_line	60523	6.0523		edited_line	6.0523
edited_line	54325	5.4325		edited_line	5.4325
negative_line	3.67e+06	367		negative_line	367
negative_line	2271500	227.15		negative_line	227.15
negative_line	2660500	266.05		negative_line	266.05
negative_line	2956500	295.65		negative_line	295.65
negative_line	1302500	130.25		negative_line	130.25
negative_line	2732500	273.25		negative_line	273.25
negative_line	2490000	249		negative_line	249
negative_line	3542000	354.2		negative_line	354.2
negative_line	1959500	195.95		negative_line	195.95
negative_line	2470000	247		negative_line	247
negative_line	2063850	206.385		negative_line	206.385
negative_line	3439600	343.96		negative_line	343.96
negative_line	2387150	238.715		negative_line	238.715
negative_line	3.45361e+06	345.361		negative_line	345.361
negative_line	3378550	337.855		negative_line	337.855
negative_line	2216700	221.67		negative_line	221.67
negative_line	2442100	244.21		negative_line	244.21
negative_line	3628150	362.815		negative_line	362.815
negative_line	2510850	251.085		negative_line	251.085
negative_line	3031150	303.115		negative_line	303.115
negative_line	1601950	160.195		negative_line	160.195
negative_line	2495400	249.54		negative_line	249.54
negative_line	2728650	272.865		negative_line	272.865
negative_line	2562550	256.255		negative_line	256.255
			Min	negative_line	130.25
			Q1	negative_line	230.041
			Median	negative_line	253.67
			Q3	negative_line	329.17
			Max	negative_line	367
			Mean	negative_line	266.647
			IQR	negative_line	99.1288
			lower outlier limit	negative_line	81.3481
			upper outlier limit	negative_line	477.863
			Min	edited_line	5.1509
			Q1	edited_line	5.81215
			Median	edited_line	6.13465
			Q3	edited_line	6.8187
			Max	edited_line	7.4903
			Mean	edited_line	6.28525
			IQR	edited_line	1.00655
			lower outlier limit	edited_line	4.30233
			upper outlier limit	edited_line	8.32852
			t-test		3.67782e-16

### Sheet: R5
group	[GLI]	GLI/10000		group	Gliadins_index
edited_line	49021	4.9021		edited_line	4.9021
edited_line	47515	4.7515		edited_line	4.7515
edited_line	50304	5.0304		edited_line	5.0304
edited_line	49150	4.915		edited_line	4.915
edited_line	46587	4.6587		edited_line	4.6587
edited_line	42517	4.2517		edited_line	4.2517
edited_line	44399	4.4399		edited_line	4.4399
edited_line	47158	4.7158		edited_line	4.7158
edited_line	38691	3.8691		edited_line	3.8691
edited_line	50637	5.0637		edited_line	5.0637
edited_line	49007	4.9007		edited_line	4.9007
edited_line	51116	5.1116		edited_line	5.1116
edited_line	43076	4.3076		edited_line	4.3076
edited_line	46160	4.616		edited_line	4.616
edited_line	49420	4.942		edited_line	4.942
edited_line	45303	4.5303		edited_line	4.5303
edited_line	44050	4.405		edited_line	4.405
edited_line	44319	4.4319		edited_line	4.4319
edited_line	45353	4.5353		edited_line	4.5353
edited_line	50685	5.0685		edited_line	5.0685
edited_line	43972	4.3972		edited_line	4.3972
edited_line	56517	5.6517		edited_line	5.6517
edited_line	38765	3.8765		edited_line	3.8765
edited_line	22603	2.2603		edited_line	2.2603
edited_line	42228	4.2228		edited_line	4.2228
edited_line	53914	5.3914		edited_line	5.3914
edited_line	42126	4.2126		edited_line	4.2126
edited_line	45973	4.5973		edited_line	4.5973
edited_line	49689	4.9689		edited_line	4.9689
edited_line	44277	4.4277		edited_line	4.4277
negative_line	3681550	368.155		negative_line	368.155
negative_line	1731050	173.105		negative_line	173.105
negative_line	2550600	255.06		negative_line	255.06
negative_line	2784750	278.475		negative_line	278.475
negative_line	1373600	137.36		negative_line	137.36
negative_line	2344050	234.405		negative_line	234.405
negative_line	2134150	213.415		negative_line	213.415
negative_line	2084900	208.49		negative_line	208.49
negative_line	1.7603e+06	176.03		negative_line	176.03
negative_line	2246750	224.675		negative_line	224.675
negative_line	1287200	128.72		negative_line	128.72
negative_line	2410350	241.035		negative_line	241.035
negative_line	1100350	110.035		negative_line	110.035
negative_line	3706100	370.61		negative_line	370.61
negative_line	2135200	213.52		negative_line	213.52
negative_line	1210500	121.05		negative_line	121.05
negative_line	1444000	144.4		negative_line	144.4
negative_line	2233100	223.31		negative_line	223.31
negative_line	2332850	233.285		negative_line	233.285
negative_line	2879850	287.985		negative_line	287.985
negative_line	1224200	122.42		negative_line	122.42
negative_line	1.9888e+06	198.88		negative_line	198.88
negative_line	2566450	256.645		negative_line	256.645
negative_line	2347700	234.77		negative_line	234.77
			Min	negative_line	110.035
			Q1	negative_line	151.576
			Median	negative_line	218.415
			Q3	negative_line	251.554
			Max	negative_line	370.61
			Mean	negative_line	214.826
			IQR	negative_line	99.9775
			lower outlier limit	negative_line	1.61
			upper outlier limit	negative_line	401.52
			Min	edited_line	2.2603
			Q1	edited_line	4.3748
			Median	edited_line	4.60665
			Q3	edited_line	4.94872
			Max	edited_line	5.6517
			Mean	edited_line	4.58177
			IQR	edited_line	0.573925
			lower outlier limit	edited_line	3.51391
			upper outlier limit	edited_line	5.80961
			t-test		3.436e-13
